# Long-read transcriptomic identification of synaptic adaptation to amyloid pathology in the *App^NL-G-F^* knock-in mouse model of the earliest phase of Alzheimer’s disease

**DOI:** 10.1101/2024.08.10.607237

**Authors:** Umran Yaman, Gareth Banks, Emil K. Gustavsson, Paige Mumford, Naciye Magusali, Orjona Stella Taso, Hannah Macpherson, Susana Carmona, Malgorzata Murray, Rasneer Sonia Bains, Hamish Forrest, Michelle Stewart, Connor Scott, Tatiana V. Lipina, Zhao Cheng, Anna L. Tierney, Richard D. Unwin, Juan A. Botia, Carlo Sala Frigerio, Sara E. Wells, John Hardy, Lilach Soreq, Frances K. Wiseman, Dervis A. Salih

## Abstract

Genome-wide association studies (GWAS) have identified a transcriptional network of Alzheimer’s disease (AD) risk genes that are primarily expressed in microglia and are associated with AD pathology. However, traditional short-read sequencers have limited our ability to fully characterize how GWAS variants exert their effects on gene expression regulation or alternative splicing in response to the pathology, particularly resulting in inaccurate detection of splicing. To address this gap, we utilized long-read RNA-sequencing (RNA-seq) in the *App^NL-G-F^* knock-in mouse model to identify changes in splicing and novel transcript isoforms in response to amyloid-β. We show that long-read RNA-seq can recapitulate the expected induction of microglial expressed risk genes such as *Trem2* in response to amyloid-β at 9 months of age associated with ageing-dependent deficiencies in spatial short-term memory in the *App^NL-G-F^* knock-in mice. Our results not only identified novel splicing events and transcript isoform abundance in genes associated with AD, but also revealed the complex regulation of gene expression through splicing in response to amyloid plaques. Surprisingly, the regulation of alternative splicing in response to amyloid was seen in genes previously not identified as AD risk genes, expressed in microglia, neurons and oligodendrocytes, and included genes such as *Syngr1* that modulate synaptic physiology. We saw alternative splicing in genes such as *Ctsa*, *Clta*, *Dennd2a*, *Irf9* and *Smad4* in mice in response to amyloid, and the orthologues of these genes also showed transcript usage changes in human AD brains. Our data suggests a model whereby induction of AD risk gene expression associated with microglial proliferation and activation is concomitant with alternative splicing in a different class of genes expressed by microglia and neurons, which act to adapt or preserve synaptic activity in response to amyloid-β during early stages of the disease. Our study provides new insights into the mechanisms and effects of the regulation of genes associated with amyloid pathology, which may ultimately enable better disease diagnosis, and improved tracking of disease progression. Additionally, our findings identify new therapeutic avenues for treatment of AD.
