## Supplementary material for "Long-read transcriptomic identification of synaptic adaptation to amyloid pathology in the *App^NL-G-F^* knock-in mouse model of the earliest phase of Alzheimer’s disease": Table S11

### Sheet: Sheet1
Table S11 - DEXSeq Isoform Usage Results
Log2MeanExon	Log2FC	pvalue	padj	geneandtranscript	genes	transcripts	gene_names	diffexpressed
10.3233	-0.7429	3.42506e-38	6.17271e-34	ENSMUSG00000022415:ENSMUST00000009727	ENSMUSG00000022415	ENSMUST00000009727	Syngr1	DOWN
8.255	0.962754	3.43922e-38	6.17271e-34	ENSMUSG00000022415:ENSMUST00000009728	ENSMUSG00000022415	ENSMUST00000009728	Syngr1	UP
2.51897	-16.9745	4.61352e-25	4.14017e-21	ENSMUSG00000026896:ENSMUST00000112459	ENSMUSG00000026896	ENSMUST00000112459	Ifih1	DOWN
4.43503	0.0875145	3.88751e-25	4.14017e-21	ENSMUSG00000026896:ENSMUST00000028259	ENSMUSG00000026896	ENSMUST00000028259	Ifih1	UP
6.80115	0.63903	1.26989e-11	8.09401e-08	ENSMUSG00000020120:ENSMUST00000102881	ENSMUSG00000020120	ENSMUST00000102881	Plek	UP
3.1945	-1.87373	1.35291e-11	8.09401e-08	ENSMUSG00000020120:ENSMUST00000020321	ENSMUSG00000020120	ENSMUST00000020321	Plek	DOWN
6.56641	0.412596	6.18924e-10	3.17384e-06	ENSMUSG00000025534:ENSMUST00000026613	ENSMUSG00000025534	ENSMUST00000026613	Gusb	UP
11.7753	0.367624	1.1112e-09	4.43788e-06	ENSMUSG00000021477:ENSMUST00000021933	ENSMUSG00000021477	ENSMUST00000021933	Ctsl	UP
8.06125	-0.473771	1.11268e-09	4.43788e-06	ENSMUSG00000021477:ENSMUST00000222517	ENSMUSG00000021477	ENSMUST00000222517	Ctsl	DOWN
7.53411	-0.0520069	2.06319e-09	7.40602e-06	ENSMUSG00000050708:ENSMUST00000211500	ENSMUSG00000050708	ENSMUST00000211500	Ftl1	DOWN
11.2352	-0.318157	3.1336e-09	9.57147e-06	ENSMUSG00000006412:ENSMUST00000135941	ENSMUSG00000006412	ENSMUST00000135941	Pfdn2	DOWN
4.30151	1.20021	3.19973e-09	9.57147e-06	ENSMUSG00000006412:ENSMUST00000006579	ENSMUSG00000006412	ENSMUST00000006579	Pfdn2	UP
5.24006	1.41321	4.70554e-09	1.29931e-05	ENSMUSG00000024644:ENSMUST00000168419	ENSMUSG00000024644	ENSMUST00000168419	Cndp2	UP
2.38703	5.02294	6.59615e-09	1.69125e-05	ENSMUSG00000060147:ENSMUST00000168350	ENSMUSG00000060147	ENSMUST00000168350	Serpinb6a	UP
2.62692	15.1798	1.0695e-08	2.44676e-05	ENSMUSG00000066456:ENSMUST00000161796	ENSMUSG00000066456	ENSMUST00000161796	Hmgn3	UP
2.76188	3.67613	1.0906e-08	2.44676e-05	ENSMUSG00000021451:ENSMUST00000110039	ENSMUSG00000021451	ENSMUST00000110039	Sema4d	UP
2.98387	3.24386	2.46312e-08	5.20094e-05	ENSMUSG00000020053:ENSMUST00000121952	ENSMUSG00000020053	ENSMUST00000121952	Igf1	UP
3.51751	-17.8476	2.8556e-08	5.69471e-05	ENSMUSG00000056917:ENSMUST00000236464	ENSMUSG00000056917	ENSMUST00000236464	Sipa1	DOWN
6.21905	-0.826331	4.62689e-08	8.67831e-05	ENSMUSG00000031995:ENSMUST00000217404	ENSMUSG00000031995	ENSMUST00000217404	St14	DOWN
2.56585	2.62462	4.83525e-08	8.67831e-05	ENSMUSG00000031995:ENSMUST00000034478	ENSMUSG00000031995	ENSMUST00000034478	St14	UP
7.74943	-1.09352	8.43523e-08	0.000144186	ENSMUSG00000024644:ENSMUST00000025546	ENSMUSG00000024644	ENSMUST00000025546	Cndp2	DOWN
5.46472	-0.613393	1.24813e-07	0.000194956	ENSMUSG00000021998:ENSMUST00000124608	ENSMUSG00000021998	ENSMUST00000124608	Lcp1	DOWN
5.3217	0.685136	1.24916e-07	0.000194956	ENSMUSG00000021998:ENSMUST00000145303	ENSMUSG00000021998	ENSMUST00000145303	Lcp1	UP
5.86375	-0.230654	2.88835e-07	0.000432001	ENSMUSG00000059326:ENSMUST00000235172	ENSMUSG00000059326	ENSMUST00000235172	Csf2ra	DOWN
5.37206	-0.826695	3.14664e-07	0.000451806	ENSMUSG00000049723:ENSMUST00000148005	ENSMUSG00000049723	ENSMUST00000148005	Mmp12	DOWN
1.69164	3.8608	3.33987e-07	0.000461108	ENSMUSG00000049723:ENSMUST00000127722	ENSMUSG00000049723	ENSMUST00000127722	Mmp12	UP
5.01157	0.581647	4.129e-07	0.000548943	ENSMUSG00000022150:ENSMUST00000080880	ENSMUSG00000022150	ENSMUST00000080880	Dab2	UP
5.32561	-17.6902	5.08631e-07	0.000652065	ENSMUSG00000006418:ENSMUST00000127939	ENSMUSG00000006418	ENSMUST00000127939	Rnf114	DOWN
6.68375	-0.178913	7.3333e-07	0.000907711	ENSMUSG00000033852:ENSMUST00000129685	ENSMUSG00000033852	ENSMUST00000129685	Gm28042	DOWN
1.74664	14.2917	7.94139e-07	0.000950213	ENSMUSG00000033852:ENSMUST00000162393	ENSMUSG00000033852	ENSMUST00000162393	Gm28042	UP
3.26662	-1.10288	1.582e-06	0.00179504	ENSMUSG00000030703:ENSMUST00000206858	ENSMUSG00000030703	ENSMUST00000206858	Gdpd3	DOWN
2.84711	1.69208	1.60022e-06	0.00179504	ENSMUSG00000030703:ENSMUST00000205910	ENSMUSG00000030703	ENSMUST00000205910	Gdpd3	UP
8.00519	-0.265399	2.35548e-06	0.00256219	ENSMUSG00000025147:ENSMUST00000084418	ENSMUSG00000025147	ENSMUST00000084418	Mob2	DOWN
11.8963	0.22265	2.45763e-06	0.00259468	ENSMUSG00000002985:ENSMUST00000174064	ENSMUSG00000002985	ENSMUST00000174064	Apoe	UP
1.46864	-4.93436	3.25217e-06	0.00333542	ENSMUSG00000033152:ENSMUST00000061262	ENSMUSG00000033152	ENSMUST00000061262	Podxl2	DOWN
9.17067	0.236916	3.60466e-06	0.00359424	ENSMUSG00000025408:ENSMUST00000026475	ENSMUSG00000025408	ENSMUST00000026475	Ddit3	UP
1.88181	14.3064	3.74497e-06	0.00363323	ENSMUSG00000062115:ENSMUST00000102688	ENSMUSG00000062115	ENSMUST00000102688	Rai1	UP
1.5802	-2.8268	3.89929e-06	0.00368339	ENSMUSG00000025408:ENSMUST00000134686	ENSMUSG00000025408	ENSMUST00000134686	Ddit3	DOWN
4.0267	-0.262158	4.29026e-06	0.0039488	ENSMUSG00000018819:ENSMUST00000149521	ENSMUSG00000018819	ENSMUST00000149521	Lsp1	DOWN
2.64329	1.5843	4.71111e-06	0.00422775	ENSMUSG00000014599:ENSMUST00000120243	ENSMUSG00000014599	ENSMUST00000120243	Csf1	UP
15.45	-0.161937	5.16589e-06	0.0045228	ENSMUSG00000002985:ENSMUST00000003066	ENSMUSG00000002985	ENSMUST00000003066	Apoe	DOWN
2.97834	-1.35795	8.24571e-06	0.00704734	ENSMUSG00000022150:ENSMUST00000160134	ENSMUSG00000022150	ENSMUST00000160134	Dab2	DOWN
2.84181	-2.60131	9.06068e-06	0.00738617	ENSMUSG00000060147:ENSMUST00000167260	ENSMUSG00000060147	ENSMUST00000167260	Serpinb6a	DOWN
2.85771	1.18346	9.25947e-06	0.00738617	ENSMUSG00000033458:ENSMUST00000163289	ENSMUSG00000033458	ENSMUST00000163289	Fan1	UP
2.04201	13.7531	9.14905e-06	0.00738617	ENSMUSG00000074141:ENSMUST00000033015	ENSMUSG00000074141	ENSMUST00000033015	Il4i1	UP
8.48054	-0.876097	9.79702e-06	0.00759199	ENSMUSG00000032076:ENSMUST00000114548	ENSMUSG00000032076	ENSMUST00000114548	Cadm1	DOWN
0.424407	-0.617652	9.94048e-06	0.00759199	ENSMUSG00000074141:ENSMUST00000149779	ENSMUSG00000074141	ENSMUST00000149779	Il4i1	DOWN
11.207	0.207853	1.81513e-05	0.0135742	ENSMUSG00000020340:ENSMUST00000165599	ENSMUSG00000020340	ENSMUST00000165599	Cyfip2	UP
3.17455	-15.6393	1.86521e-05	0.013664	ENSMUSG00000039693:ENSMUST00000061135	ENSMUSG00000039693	ENSMUST00000061135	Msantd3	DOWN
0.627811	-4.3507	2.00183e-05	0.0143715	ENSMUSG00000110165:ENSMUST00000210920	ENSMUSG00000110165	ENSMUST00000210920	Btf3-ps18	DOWN
1.53431	-3.80983	3.21509e-05	0.0226292	ENSMUSG00000058254:ENSMUST00000115526	ENSMUSG00000058254	ENSMUST00000115526	Tspan7	DOWN
0.34553	13.6886	3.63235e-05	0.0250744	ENSMUSG00000074591:ENSMUST00000200665	ENSMUSG00000074591	ENSMUST00000200665	Ankub1	UP
5.71313	-0.157365	3.87562e-05	0.0262489	ENSMUSG00000026458:ENSMUST00000168515	ENSMUSG00000026458	ENSMUST00000168515	Ppfia4	DOWN
-0.55077	-3.27359	4.06548e-05	0.0270249	ENSMUSG00000030523:ENSMUST00000206740	ENSMUSG00000030523	ENSMUST00000206740	Trpm1	DOWN
1.68364	2.37719	4.17957e-05	0.0272782	ENSMUSG00000081769:ENSMUST00000153206	ENSMUSG00000081769	ENSMUST00000153206	Gm12216	UP
2.9031	-1.31467	4.41312e-05	0.0282881	ENSMUSG00000041670:ENSMUST00000239339	ENSMUSG00000041670	ENSMUST00000239339	Rims1	DOWN
10.2068	-0.24965	5.26629e-05	0.0331647	ENSMUSG00000001025:ENSMUST00000001051	ENSMUSG00000001025	ENSMUST00000001051	S100a6	DOWN
8.71125	0.423906	6.10026e-05	0.0377543	ENSMUSG00000032503:ENSMUST00000178410	ENSMUSG00000032503	ENSMUST00000178410	Arpp21	UP
1.52569	1.64521	6.65093e-05	0.0404647	ENSMUSG00000031434:ENSMUST00000033811	ENSMUSG00000031434	ENSMUST00000033811	Morc4	UP
7.24939	-0.753483	7.00004e-05	0.0412228	ENSMUSG00000033467:ENSMUST00000200284	ENSMUSG00000033467	ENSMUST00000200284	Crlf2	DOWN
6.35862	0.810947	7.00521e-05	0.0412228	ENSMUSG00000033467:ENSMUST00000044579	ENSMUSG00000033467	ENSMUST00000044579	Crlf2	UP
1.18439	1.53656	7.35464e-05	0.042581	ENSMUSG00000021993:ENSMUST00000225506	ENSMUSG00000021993	ENSMUST00000225506	Mipep	UP
6.18368	0.166436	8.02768e-05	0.0450252	ENSMUSG00000030413:ENSMUST00000032573	ENSMUSG00000030413	ENSMUST00000032573	Pglyrp1	UP
0.0692301	14.4924	7.92074e-05	0.0450252	ENSMUSG00000042641:ENSMUST00000124558	ENSMUSG00000042641	ENSMUST00000124558	Rgsl1	UP
1.31612	-13.4332	8.23534e-05	0.0454794	ENSMUSG00000024045:ENSMUST00000235205	ENSMUSG00000024045	ENSMUST00000235205	Akap8	DOWN
8.13674	-0.963256	8.72762e-05	0.0465024	ENSMUSG00000021876:ENSMUST00000022428	ENSMUSG00000021876	ENSMUST00000022428	Rnase4	DOWN
3.74228	1.31843	8.78129e-05	0.0465024	ENSMUSG00000021876:ENSMUST00000169895	ENSMUSG00000021876	ENSMUST00000169895	Rnase4	UP
2.98139	-4.37786	8.80923e-05	0.0465024	ENSMUSG00000025161:ENSMUST00000100130	ENSMUSG00000025161	ENSMUST00000100130	Slc16a3	DOWN
4.63205	0.402137	9.60373e-05	0.0499616	ENSMUSG00000066406:ENSMUST00000208009	ENSMUSG00000066406	ENSMUST00000208009	Akap13	UP
