## Supplementary material for "Long-read transcriptomic identification of synaptic adaptation to amyloid pathology in the *App^NL-G-F^* knock-in mouse model of the earliest phase of Alzheimer’s disease": Table S12

### Sheet: Sheet1
Table S12- tappAS results
#Gene	Gene Description	DIU Result	Q-Value	Major Isoform Switching	Total Usage Change	untreated MeanExpLevel	treated MeanExpLevel
Arap2	ArfGAP with RhoGAP domain, ankyrin repeat and PH domain 2	DIU	0	NO	11.59	3412.17	3752.76
Traf7	TNF receptor-associated factor 7	DIU	5.51e-09	NO	25.57	2120.65	2009.93
Ppfia4	protein tyrosine phosphatase, receptor type, f polypeptide (PTPRF), interacting protein (liprin), alpha 4	DIU	1.35e-07	YES	23.19	2387.45	4131.38
Tpgs1	tubulin polyglutamylase complex subunit 1	DIU	3.47e-06	NO	5.33	12788.9	11598.9
Nadk	NAD kinase	DIU	2.71e-05	NO	8.71	4127.1	4401.76
Rps24	ribosomal protein S24	DIU	5.83e-05	NO	8.85	45294.3	49542
Gusb	glucuronidase, beta	DIU	0.000147	NO	17.01	2290.45	3955.65
Rcbtb2	regulator of chromosome condensation (RCC1) and BTB (POZ) domain containing protein 2	DIU	0.000245	NO	22.93	1218.85	1491.35
Abi1	abl-interactor 1	DIU	0.000271	NO	7.22	24728.2	23414.3
Chl1	cell adhesion molecule L1-like	DIU	0.000395	NO	4.45	4977.01	4780.22
Capg	capping protein (actin filament), gelsolin-like	DIU	0.000543	YES	30.16	319.33	1441.94
Kidins220	kinase D-interacting substrate 220	DIU	0.000831	YES	13.6	7559.48	7990.71
Ubac2	ubiquitin associated domain containing 2	DIU	0.0010997	NO	17.51	5555.51	5803.03
Tmem200a	transmembrane protein 200A	DIU	0.0011873	NO	17.07	1691.95	1701.5
Epn1	epsin 1	DIU	0.0017599	NO	7.08	18193.7	19555.7
Endou	endonuclease, polyU-specific	DIU	0.0017659	NO	27.24	372.78	637.79
Chil1	chitinase-like 1	DIU	0.0017975	NO	26.29	1514.98	2442.55
Fxyd1	FXYD domain-containing ion transport regulator 1	DIU	0.0018411	NO	10.01	7375.45	9260.44
Idh3g	isocitrate dehydrogenase 3 (NAD+), gamma	DIU	0.0038168	NO	8.92	19242.9	17777.1
Ap2a1	adaptor-related protein complex 2, alpha 1 subunit	DIU	0.0061618	NO	10.42	15454	15210.2
Sipa1	signal-induced proliferation associated gene 1	DIU	0.0064794	YES	43.67	686.75	589.23
Pmp22	peripheral myelin protein 22	DIU	0.0072231	NO	13.35	4949.82	6736.33
Pakap	paralemmin A kinase anchor protein	DIU	0.0076996	NO	12.8	5266.72	5671.68
Shisa5	shisa family member 5	DIU	0.0094242	NO	8.1	11456.7	11752.6
Kif1a	kinesin family member 1A	DIU	0.01086	NO	27.95	35853.6	40828.1
Tspan4	tetraspanin 4	DIU	0.010893	YES	11.43	1146.46	1673.36
Tmem175	transmembrane protein 175	DIU	0.011134	NO	9.4	4858.88	4841.76
Igf1	insulin-like growth factor 1	DIU	0.0112	NO	6.02	701.96	1539.86
Lemd1	LEM domain containing 1	DIU	0.011223	NO	34.34	562.86	341.25
Ocln	occludin	DIU	0.011577	YES	17.73	992.76	955.59
Atxn3	ataxin 3	DIU	0.013852	NO	16.57	1232.8	1293.03
Hecw1	HECT, C2 and WW domain containing E3 ubiquitin protein ligase 1	DIU	0.014535	NO	32.06	4732.01	4565.58
Hexa	hexosaminidase A	DIU	0.02026	NO	3.55	6592.69	11456.2
Pip5k1b	phosphatidylinositol-4-phosphate 5-kinase, type 1 beta	DIU	0.020911	NO	18.72	2433.07	3028.77
Tmeff1	transmembrane protein with EGF-like and two follistatin-like domains 1	DIU	0.026891	YES	14.14	4563.87	4457.68
Pip5k1c	phosphatidylinositol-4-phosphate 5-kinase, type 1 gamma	DIU	0.030039	NO	13.48	23305.6	24695.2
Sema4d	sema domain, immunoglobulin domain (Ig), transmembrane domain (TM) and short cytoplasmic domain, (semaphorin) 4D	DIU	0.030276	NO	19.2	2956.69	4200.17
Rasgef1a	RasGEF domain family, member 1A	DIU	0.030704	NO	9.81	11770.8	11947.7
Tsc2	tuberous sclerosis 2	DIU	0.031289	NO	26.43	3597.4	3463.25
Mlip	muscular LMNA-interacting protein	DIU	0.031401	NO	8.91	5263.62	4910.08
Rgs10	regulator of G-protein signalling 10	DIU	0.031637	NO	7.42	9420.57	12430.2
Cdkl5	cyclin-dependent kinase-like 5	DIU	0.032315	YES	54.08	5692.19	5430.36
Slc24a2	solute carrier family 24 (sodium/potassium/calcium exchanger), member 2	DIU	0.032374	YES	20.1	11723.7	12415.5
Krit1	KRIT1, ankyrin repeat containing	DIU	0.03393	YES	20.87	5811	5167.93
Tcf4	transcription factor 4	DIU	0.034654	NO	6.58	29978	31182.6
Pou3f3	POU domain, class 3, transcription factor 3	DIU	0.034737	YES	37.66	3151.03	2217.74
Agpat3	1-acylglycerol-3-phosphate O-acyltransferase 3	DIU	0.035145	NO	6.45	8152.45	8563.56
Mllt6	myeloid/lymphoid or mixed-lineage leukemia	DIU	0.035224	YES	54.12	2617.1	2448.62
Shank2	SH3/ankyrin domain gene 2	DIU	0.035315	YES	38.35	2254.67	1140.94
Ntpcr	nucleoside-triphosphatase, cancer-related	DIU	0.035324	NO	8.63	5193.09	5223.09
Zc4h2	zinc finger, C4H2 domain containing	DIU	0.035364	NO	17.21	3690.62	3088.76
Ehbp1	EH domain binding protein 1	DIU	0.035675	NO	25.04	863.66	891.73
Reps2	RALBP1 associated Eps domain containing protein 2	DIU	0.036409	NO	36.9	2463.76	3243.09
Arrdc3	arrestin domain containing 3	DIU	0.0367	NO	7.44	2553.75	2468.96
Abl2	v-abl Abelson murine leukemia viral oncogene 2 (arg, Abelson-related gene)	DIU	0.037273	YES	76.52	1310.72	1469.74
Psd	pleckstrin and Sec7 domain containing	DIU	0.037503	NO	17.38	3343.36	2967.17
Mrpl30	mitochondrial ribosomal protein L30	DIU	0.037707	NO	7.68	17350.5	16545.5
Vezt	vezatin, adherens junctions transmembrane protein	DIU	0.039126	NO	4.49	5246.56	4793.38
Tango2	transport and golgi organization 2	DIU	0.039211	NO	5.45	14623.5	14129.2
Syne1	spectrin repeat containing, nuclear envelope 1	DIU	0.039437	YES	16.96	27787.9	28388.1
Polrmt	polymerase (RNA) mitochondrial (DNA directed)	DIU	0.039584	NO	8.14	1523.64	1922.6
Garem1	Garem1	DIU	0.040383	NO	28.89	969.07	820.05
Rce1	Ras converting CAAX endopeptidase 1	DIU	0.040913	NO	15.72	3065.39	3093.55
Pex2	peroxisomal biogenesis factor 2	DIU	0.044234	NO	9.22	3758	3979.46
Adk	adenosine kinase	DIU	0.046197	NO	4.61	12613.8	13085.2
Rasl10b	RAS-like, family 10, member B	DIU	0.049925	NO	30.16	4303.6	4607.47
