## Supplementary material for "Long-read transcriptomic identification of synaptic adaptation to amyloid pathology in the *App^NL-G-F^* knock-in mouse model of the earliest phase of Alzheimer’s disease": Table S13

### Sheet: Sheet1
	gene_ref	gene_id	gene_name	condition_1	condition_2	gene_switch_q_value	Rank
1	geneComp_00039115	ENSMUSG00000007891.17	Ctsd	cond1	cond2	1.41516e-50	1
2	geneComp_00011735	ENSMUSG00000022415.13	Syngr1	cond1	cond2	1.2124e-37	2
4	geneComp_00030441	ENSMUSG00000037999.14	Arap2	cond1	cond2	8.50102e-35	3
5	geneComp_00016429	ENSMUSG00000026458.14	Ppfia4	cond1	cond2	3.65266e-07	4
6	geneComp_00032131	ENSMUSG00000025534.18	Gusb	cond1	cond2	2.54977e-06	5
8	geneComp_00022017	ENSMUSG00000088506.3	Gm24409	cond1	cond2	2.44248e-05	6
9	geneComp_00043201	ENSMUSG00000032289.16	Thsd4	cond1	cond2	2.92267e-05	7
10	geneComp_00026849	ENSMUSG00000044813.16	Shb	cond1	cond2	4.84089e-05	8
11	geneComp_00017823	ENSMUSG00000056268.16	Dennd1b	cond1	cond2	4.91515e-05	9
12	geneComp_00046504	ENSMUSG00000068457.15	Uty	cond1	cond2	6.20617e-05	10
13	geneComp_00040022	ENSMUSG00000038143.17	Stox2	cond1	cond2	0.000101756	11
14	geneComp_00009682	ENSMUSG00000021993.11	Mipep	cond1	cond2	0.000109807	12
16	geneComp_00011349	ENSMUSG00000036760.8	Kcnk9	cond1	cond2	0.000109807	13
18	geneComp_00026018	ENSMUSG00000028256.17	Odf2l	cond1	cond2	0.000109807	14
19	geneComp_00029654	ENSMUSG00000097180.7	2700038G22Rik	cond1	cond2	0.000109807	15
20	geneComp_00031186	ENSMUSG00000046079.17	Lrrc8d	cond1	cond2	0.000109807	16
21	geneComp_00031289	ENSMUSG00000090963.3	Gm17655	cond1	cond2	0.000109807	17
22	geneComp_00042812	ENSMUSG00000000732.10	Icosl	cond1	cond2	0.000109807	18
23	geneComp_00022918	ENSMUSG00000027655.15	Dhx35	cond1	cond2	0.000170991	19
24	geneComp_00013600	ENSMUSG00000062082.17	Cd200r4	cond1	cond2	0.000193764	20
25	geneComp_00047282	ENSMUSG00000025395.15	Prim1	cond1	cond2	0.000232741	21
26	geneComp_00029880	ENSMUSG00000029165.18	Agbl5	cond1	cond2	0.000290863	22
27	geneComp_00049445	ENSMUSG00000052331.15	Ankrd44	cond1	cond2	0.000290863	23
29	geneComp_00009984	ENSMUSG00000022100.15	Xpo7	cond1	cond2	0.000367473	24
30	geneComp_00043894	ENSMUSG00000089929.2	Bcl2a1b	cond1	cond2	0.00041698	25
31	geneComp_00018431	ENSMUSG00000024670.18	Cd6	cond1	cond2	0.000421038	26
32	geneComp_00039790	ENSMUSG00000009630.11	Ppp2cb	cond1	cond2	0.000578215	27
33	geneComp_00019181	ENSMUSG00000025225.16	Nfkb2	cond1	cond2	0.00075461	28
34	geneComp_00022362	NA	NA	cond1	cond2	0.00075461	29
36	geneComp_00033258	ENSMUSG00000049420.10	Tmem200a	cond1	cond2	0.000772228	30
38	geneComp_00018646	ENSMUSG00000074922.2	Fam122a	cond1	cond2	0.00106923	31
40	geneComp_00021899	ENSMUSG00000118623.2	Gm52968	cond1	cond2	0.00109677	32
41	geneComp_00022145	ENSMUSG00000027386.10	Fbln7	cond1	cond2	0.00109677	33
43	geneComp_00047650	ENSMUSG00000020120.16	Plek	cond1	cond2	0.00128122	34
45	geneComp_00036204	ENSMUSG00000040488.19	Ltbp4	cond1	cond2	0.00147971	35
46	geneComp_00028744	ENSMUSG00000028753.13	Vwa5b1	cond1	cond2	0.00170983	36
47	geneComp_00031297	ENSMUSG00000013495.16	Tmem175	cond1	cond2	0.00174046	37
48	geneComp_00010427	ENSMUSG00000041765.7	Ubac2	cond1	cond2	0.00191954	38
49	geneComp_00040782	ENSMUSG00000036902.12	Neto2	cond1	cond2	0.00191954	39
50	geneComp_00012340	ENSMUSG00000023025.17	Larp4	cond1	cond2	0.00317806	40
51	geneComp_00031173	ENSMUSG00000079362.6	Gm43302	cond1	cond2	0.00323738	41
52	geneComp_00026800	ENSMUSG00000028478.19	Clta	cond1	cond2	0.00342743	42
53	geneComp_00045069	ENSMUSG00000034902.18	Pip5k1c	cond1	cond2	0.00388347	43
54	geneComp_00048622	ENSMUSG00000018217.13	Pmp22	cond1	cond2	0.00392104	44
56	geneComp_00034421	ENSMUSG00000000811.15	Txnrd3	cond1	cond2	0.00427945	45
57	geneComp_00034039	ENSMUSG00000056737.15	Capg	cond1	cond2	0.00459777	46
60	geneComp_00037684	ENSMUSG00000097585.4	E230029C05Rik	cond1	cond2	0.00459777	47
61	geneComp_00009965	ENSMUSG00000022092.12	Ppp3cc	cond1	cond2	0.00554961	48
62	geneComp_00011445	ENSMUSG00000022575.6	Gsdmd	cond1	cond2	0.00567099	49
63	geneComp_00033203	ENSMUSG00000003500.14	Impdh1	cond1	cond2	0.00588156	50
64	geneComp_00050160	ENSMUSG00000034947.14	Tmem106a	cond1	cond2	0.00615131	51
65	geneComp_00048446	ENSMUSG00000085379.3	2310058D17Rik	cond1	cond2	0.00633675	52
66	geneComp_00034526	ENSMUSG00000030029.15	Lrig1	cond1	cond2	0.00681351	53
67	geneComp_00009564	ENSMUSG00000002325.16	Irf9	cond1	cond2	0.00690235	54
68	geneComp_00014591	ENSMUSG00000117183.2	Gm20008	cond1	cond2	0.00749425	55
69	geneComp_00025598	ENSMUSG00000057359.8	Gm17494	cond1	cond2	0.0081062	56
70	geneComp_00044790	ENSMUSG00000032530.15	Lyzl4	cond1	cond2	0.00836214	57
71	geneComp_00049908	ENSMUSG00000038437.12	Mllt6	cond1	cond2	0.00836214	58
72	geneComp_00032372	ENSMUSG00000005057.14	Sh2b2	cond1	cond2	0.0120956	59
73	geneComp_00005784	ENSMUSG00000021189.12	Atxn3	cond1	cond2	0.0121625	60
74	geneComp_00023048	ENSMUSG00000017760.17	Ctsa	cond1	cond2	0.0124616	61
76	geneComp_00049749	ENSMUSG00000020865.17	Abcc3	cond1	cond2	0.0124616	62
77	geneComp_00050203	ENSMUSG00000017314.13	Mpp2	cond1	cond2	0.0124616	63
79	geneComp_00023640	ENSMUSG00000059498.14	Fcgr3	cond1	cond2	0.0132936	64
80	geneComp_00035281	ENSMUSG00000097354.9	2310001H17Rik	cond1	cond2	0.0145376	65
81	geneComp_00018175	ENSMUSG00000056917.14	Sipa1	cond1	cond2	0.0149986	66
82	geneComp_00019498	ENSMUSG00000059326.8	Csf2ra	cond1	cond2	0.015415	67
83	geneComp_00018873	ENSMUSG00000087579.9	Hectd2os	cond1	cond2	0.0160087	68
84	geneComp_00044730	ENSMUSG00000052336.8	Cx3cr1	cond1	cond2	0.0161558	69
85	geneComp_00010026	ENSMUSG00000022106.15	Rcbtb2	cond1	cond2	0.0175454	70
86	geneComp_00033501	ENSMUSG00000038456.10	Dennd2a	cond1	cond2	0.0183184	71
88	geneComp_00011723	ENSMUSG00000053411.17	Cbx7	cond1	cond2	0.0188767	72
89	geneComp_00027113	ENSMUSG00000028389.13	Zfp37	cond1	cond2	0.0197462	73
90	geneComp_00047635	ENSMUSG00000086584.10	Gm12002	cond1	cond2	0.0203577	74
91	geneComp_00049312	ENSMUSG00000073678.5	Pgap1	cond1	cond2	0.0203577	75
93	geneComp_00013250	ENSMUSG00000049076.13	Acap2	cond1	cond2	0.0219875	76
95	geneComp_00015710	ENSMUSG00000010592.10	Dazl	cond1	cond2	0.0233926	77
96	geneComp_00026886	ENSMUSG00000039853.19	Trim14	cond1	cond2	0.0246167	78
97	geneComp_00038007	ENSMUSG00000073985.3	Gm10602	cond1	cond2	0.0252938	79
98	geneComp_00040251	ENSMUSG00000037846.19	Rtkn2	cond1	cond2	0.025735	80
99	geneComp_00019631	ENSMUSG00000086006.4	Gm13293	cond1	cond2	0.0259192	81
101	geneComp_00035010	ENSMUSG00000019210.11	Atp6v1e1	cond1	cond2	0.0259192	82
102	geneComp_00047013	ENSMUSG00000052291.10	5330438D12Rik	cond1	cond2	0.0259192	83
103	geneComp_00033302	ENSMUSG00000086804.9	Gm43154	cond1	cond2	0.0273674	84
104	geneComp_00035666	ENSMUSG00000055541.19	Lair1	cond1	cond2	0.0291693	85
105	geneComp_00026877	ENSMUSG00000035495.16	Tstd2	cond1	cond2	0.0297979	86
106	geneComp_00010617	ENSMUSG00000022246.15	Rai14	cond1	cond2	0.0310862	87
107	geneComp_00039135	ENSMUSG00000020085.16	Aifm2	cond1	cond2	0.0335094	88
108	geneComp_00012210	ENSMUSG00000022468.13	Endou	cond1	cond2	0.0344269	89
109	geneComp_00017300	ENSMUSG00000117350.2	Gm49975	cond1	cond2	0.0360707	90
110	geneComp_00045777	ENSMUSG00000059327.10	Eda	cond1	cond2	0.0379024	91
111	geneComp_00016464	ENSMUSG00000024107.8	Lhcgr	cond1	cond2	0.0386845	92
112	geneComp_00017690	ENSMUSG00000024515.14	Smad4	cond1	cond2	0.0386845	93
113	geneComp_00042152	ENSMUSG00000110631.2	Gm42047	cond1	cond2	0.0388409	94
114	geneComp_00045737	ENSMUSG00000035062.14	Zc4h2	cond1	cond2	0.0406012	95
115	geneComp_00021864	ENSMUSG00000027298.18	Tyro3	cond1	cond2	0.0454477	96
116	geneComp_00014853	ENSMUSG00000036086.17	Zranb3	cond1	cond2	0.0490167	97
117	geneComp_00029878	ENSMUSG00000029163.10	Emilin1	cond1	cond2	0.0490167	98
118	geneComp_00023117	ENSMUSG00000086820.2	Gm11465	cond1	cond2	0.0490474	99
